# MOCHI enables systematic identification of candidate independent intronic transcriptional signals from short-read RNA-seq data

**DOI:** 10.64898/2026.11.05.764473

**Authors:** Dilek Cansu Gürer-Er, Gökhan Karakülah, Daniel Gautheret, Bünyamin Akgül

## Abstract

Standard short-read RNA-seq analysis pipelines quantify expression over annotated exons and disregard signals mapped to introns, thereby missing independently transcribed intronic RNAs. Existing strategies depend on annotation, biologically crude whole-intron quantification, or subjective, low-throughput manual genome-browser inspection. We present MOCHI (**M**apping **o**f **C**ryptic **H**idden **I**ntronic Transcripts), a framework that couples reference-independent, k-mer-based signal discovery with reference-guided genomic interpretation and a custom multi-step filtering module to systematically curate potential independent intronic transcription units from strand-specific short-read RNA-seq data. On two simulated datasets, MOCHI recovered annotated sense-intronic long non-coding RNAs removed from the reference and distinguished them from intronic signal confounders. Across paired ribosomal RNA-depleted and poly(A)-selected libraries from ten cancer cell lines, MOCHI curated candidates whose host introns are strongly enriched for a transcription-initiation signal. Candidate expression is largely uncoupled from host-gene exons, and their genomic features resemble those of annotated long non-coding RNAs. In ten matched cohorts from The Cancer Genome Atlas, candidates were detected in tumor samples, and a subset was associated with overall survival after adjustment for age and host-gene expression. Consequently, MOCHI extends the transcriptomic landscape that can be mined from existing short-read RNA-seq data and provides a curated resource of candidate intronic transcripts for downstream analyses.
