## Supplemental Table 1 for "MOCHI enables systematic identification of candidate independent intronic transcriptional signals from short-read RNA-seq data"

### Sheet: Sheet1
cancer type	cell line	study accession	run accession	lib type
lung	HCC827	PRJNA673923	SRR12968385	ribo-
lung	HCC827	PRJNA673923	SRR12968386	ribo-
lung	HCC827	PRJNA673923	SRR12968387	ribo-
lung	HCC827	PRJNA1050239	SRR27158739	polyA+
lung	HCC827	PRJNA1050239	SRR27158738	polyA+
lung	HCC827	PRJNA1050239	SRR27158737	polyA+
pancreas	HPAF-II	PRJNA448481	SRR6928294	ribo-
pancreas	HPAF-II	PRJNA448481	SRR6928297	ribo-
pancreas	HPAF-II	PRJNA448481	SRR6928296	ribo-
pancreas	HPAF-II	PRJNA448481	SRR6928289	ribo-
pancreas	HPAF-II	PRJNA448481	SRR6928288	ribo-
pancreas	HPAF-II	PRJNA549884	SRR9331712	polyA+
pancreas	HPAF-II	PRJNA549884	SRR9331711	polyA+
pancreas	HPAF-II	PRJNA549884	SRR9331714	polyA+
pancreas	HPAF-II	PRJNA549884	SRR9331722	polyA+
breast	MDA-MB-231	PRJNA668527	SRR12807057	ribo-
breast	MDA-MB-231	PRJNA668527	SRR12807056	ribo-
breast	MDA-MB-231	PRJNA668527	SRR12807055	ribo-
breast	MDA-MB-231	PRJDB15625	DRR463625	polyA+
breast	MDA-MB-231	PRJDB15625	DRR463624	polyA+
breast	MDA-MB-231	PRJDB15625	DRR463623	polyA+
ovarian	OVCAR-3	PRJNA1365198	SRR36054069	ribo-
ovarian	OVCAR-3	PRJNA1365198	SRR36054111	ribo-
ovarian	OVCAR-3	PRJNA1365198	SRR36054110	ribo-
ovarian	OVCAR-3	PRJNA728985	SRR14511530	polyA+
ovarian	OVCAR-3	PRJNA728985	SRR14511531	polyA+
ovarian	OVCAR-3	PRJNA728985	SRR17809390	polyA+
colon	Caco-2	PRJNA867198	SRR20959583	ribo-
colon	Caco-2	PRJNA867198	SRR20959579	ribo-
colon	Caco-2	PRJNA867198	SRR20959575	ribo-
colon	Caco-2	PRJNA867198	SRR20959571	ribo-
colon	Caco-2	PRJNA1127585	SRR29552051	polyA+
colon	Caco-2	PRJNA1127585	SRR29552050	polyA+
colon	Caco-2	PRJNA1127585	SRR29552049	polyA+
skin	MeWo	PRJNA701949	SRR13712414	ribo-
skin	MeWo	PRJNA701949	SRR13712413	ribo-
skin	MeWo	PRJNA701949	SRR13712412	ribo-
skin	MeWo	PRJNA881612	SRR21616388	polyA+
skin	MeWo	PRJNA881612	SRR21616377	polyA+
skin	MeWo	PRJNA881612	SRR21616376	polyA+
leukemia	U-937	PRJEB37944	ERR4056589	ribo-
leukemia	U-937	PRJEB37944	ERR4056590	ribo-
leukemia	U-937	PRJEB37944	ERR4056591	ribo-
leukemia	U-937	PRJNA1306511	SRR35001980	polyA+
leukemia	U-937	PRJNA1306511	SRR35001971	polyA+
leukemia	U-937	PRJNA1306511	SRR35001972	polyA+
prostate	22Rv1	PRJNA480169	SRR8393356	ribo-
prostate	22Rv1	PRJNA480169	SRR8393357	ribo-
prostate	22Rv1	PRJNA480169	SRR8393358	ribo-
prostate	22Rv1	PRJNA1156586	SRR30542802	polyA+
prostate	22Rv1	PRJNA1156586	SRR30542800	polyA+
prostate	22Rv1	PRJNA1156586	SRR30542801	polyA+
liver	HuH-7	PRJNA679633	SRR13089322	ribo-
liver	HuH-7	PRJNA679633	SRR13089321	ribo-
liver	HuH-7	PRJNA679633	SRR13089318	ribo-
liver	HuH-7	PRJNA767790	SRR16147921	polyA+
liver	HuH-7	PRJNA767790	SRR16147922	polyA+
liver	HuH-7	PRJNA767790	SRR16147923	polyA+
brain	LN229	PRJNA792596	SRR17336094	ribo-
brain	LN229	PRJNA792596	SRR17336093	ribo-
brain	LN229	PRJNA792596	SRR17336092	ribo-
brain	LN229	PRJNA1138642	SRR29911946	polyA+
brain	LN229	PRJNA1138642	SRR29911947	polyA+
brain	LN229	PRJNA1138642	SRR29911944	polyA+
brain	LN229	PRJNA1138642	SRR29911945	polyA+
brain	LN229	PRJNA1138642	SRR29911942	polyA+
brain	LN229	PRJNA1138642	SRR29911943	polyA+
